# Gastrointestinal colonization as a source of *Staphylococcus aureus* in atopic dermatitis

**DOI:** 10.1101/2025.04.17.648849

**Authors:** Theodora K. Karagounis, Greg Putzel, Magdalena Podkowik, Julia Shenderovich, Alice Tillman, Sabrina M. Morales, Abigail Gaylord, Anusha Srivastava, Natalia Arguelles, Hannah Slater, Abonti N. Ahmed, Yue Xing, Nora M. Samhadaneh, Carli D. Needle, Robert J. Ulrich, Vikash Oza, Jonas Schluter, Shruti Naik, Leonardo Trasande, Alejandro Pironti, Victor J. Torres, Bo Shopsin

**Author notes:** **Co-Corresponding authors:** Theodora Karagounis MD, MS; Alexandria Center for Life Science West Tower, 430 E 29^th^ St, New York, NY 10016, Bo Shopsin MD, PhD; Alexandria Center for Life Science West Tower, 430 E 29^th^ St, New York, NY 10016.

## Abstract

Atopic dermatitis (AD) is a prevalent inflammatory skin disease with complex pathogenesis. Both skin and gut microbiota influence AD, with *Staphylococcus aureus*, in particular, exacerbating the disease. However, the relationship between *S. aureus* colonization in the gut and skin, and whether it affects AD, remains unclear. Using a combination of culture-based methods, microbiome analysis, and genome sequencing of *S. aureus* from multiple body sites of children with and without AD, we found that the gut represents a major reservoir of genetically diverse *S. aureus* that is transmitted to the skin, including mutants associated with worse disease. We validated this association between *S. aureus* gastrointestinal colonization and AD in an independent human cohort and demonstrated its direct effect on disease in an infantile AD mouse model, wherein *S. aureus* gastrointestinal colonization worsened skin inflammation. Overall, this study identifies a previously unrecognized *S. aureus* reservoir, with implications for microbiota-targeting therapies in AD.
