## Extended Data Table 1 for "Gastrointestinal colonization as a source of *Staphylococcus aureus* in atopic dermatitis"

### Sheet: Sheet1
						Visit 1						Visit 2									Visit 3									Visit 4									Visit 5
Study subject	Study arm	Age at first visit (years)	Sex	Birth mode	Race and Ethinicity	Shower within 24 hrs?	Lotion within 24 hrs?	Topical treatment in last 7 days?	If yes to topical treatment, which treatment?	EASI	vIGA	Time since last visit (days)	Shower within 24 hrs?	Lotion within 24 hrs?	Topical treatment in last 7 days?	If yes to topical treatment, which treatment?	Antibiotic or systemic treatment since last visit?	If yes, which treatment?	EASI	vIGA	Time since last visit (days)	Shower within 24 hrs?	Lotion within 24 hrs?	Topical treatment in last 7 days?	If yes to topical treatment, which treatment?	Antibiotic or systemic treatment since last visit?	If yes, which treatment?	EASI	vIGA	Time since last visit (days)	Shower within 24 hrs?	Lotion within 24 hrs?	Topical treatment in last 7 days?	If yes to topical treatment, which treatment?	Antibiotic or systemic treatment since last visit?	If yes, which treatment?	EASI	vIGA	Time since last visit (days)	Shower within 24 hrs?	Lotion within 24 hrs?	Topical treatment in last 7 days?	If yes to topical treatment, which treatment?	Antibiotic or systemic treatment since last visit?	If yes, which treatment?	EASI	vIGA
3	AD	1.3	M	vaginal	White	Yes	Yes	No	n/a	18.7	3	42	unknown	unknown	Yes	triamcinolone 0.1% ointment	Yes	amoxacillin, cefdinir	1.8	1	-	-	-	-	-	-	-	-	-	-	-	-	-	-	-	-	-	-	-	-	-	-	-	-	-	-	-
4	AD	9.2	M	unknown	Black or African American	No	Yes	No	n/a	12	3	70	unknown	unknown	Yes	mometasone 0.1% ointment, tacrolimus 0.03% ointment	No	n/a	2	1	-	-	-	-	-	-	-	-	-	-	-	-	-	-	-	-	-	-	-	-	-	-	-	-	-	-	-
5	AD	0.6	F	c-section	White, Ashkenazi Jew	Yes	unknown	Yes	hydrocortisone 2.5% cream	18.5	3	140	Yes	Yes	Yes	triamcinolone 0.025% ointment	No	n/a	2.2	1	-	-	-	-	-	-	-	-	-	-	-	-	-	-	-	-	-	-	-	-	-	-	-	-	-	-	-
6	AD	2.9	M	unknown	Asian, Hispanic	Yes	Yes	Yes	fluocinolone 0.025% ointment	4.5	2	266	Yes	Yes	Yes	fluocinolone 0.025% ointment	No	n/a	3.3	2	-	-	-	-	-	-	-	-	-	-	-	-	-	-	-	-	-	-	-	-	-	-	-	-	-	-	-
7	AD	1.1	M	vaginal	Asian, Hispanic	Yes	No	Yes	triamcionlone 0.025% ointment	6.6	2	-	-	-	-	-	-	-	-	-	-	-	-	-	-	-	-	-	-	-	-	-	-	-	-	-	-	-	-	-	-	-	-	-	-	-	-
8	AD	2.5	M	vaginal	Asian	Yes	No	Yes	triamcinolone 0.1% ointment	19.4	3	49	No	Yes	Yes	triamcinolone 0.1% ointment	No	n/a	9	3	196	Yes	Yes	No	n/a	No	n/a	1.1	1	-	-	-	-	-	-	-	-	-	-	-	-	-	-	-	-	-	-
9	AD	2.4	M	vaginal	Asian, White	No	No	No	n/a	12.9	2	-	-	-	-	-	-	-	-	-	-	-	-	-	-	-	-	-	-	-	-	-	-	-	-	-	-	-	-	-	-	-	-	-	-	-	-
10	AD	9.4	M	unknown	Asian, Hispanic	Yes	No	No	n/a	11.4	2	-	-	-	-	-	-	-	-	-	-	-	-	-	-	-	-	-	-	-	-	-	-	-	-	-	-	-	-	-	-	-	-	-	-	-	-
11	AD	3	M	vaginal	Black or African American	Yes	Yes	Yes	hydrcortisone 2.5% ointment, triamcinolone 0.1% ointment, tacrolimus 0.03% ointment	18.9	3	-	-	-	-	-	-	-	-	-	-	-	-	-	-	-	-	-	-	-	-	-	-	-	-	-	-	-	-	-	-	-	-	-	-	-	-
12	AD	0.7	F	unknown	South Asian	No	Yes	Yes	hydrocortisone 1% cream	6.2	1	-	-	-	-	-	-	-	-	-	-	-	-	-	-	-	-	-	-	-	-	-	-	-	-	-	-	-	-	-	-	-	-	-	-	-	-
13	AD	2.5	M	unknown	Prefer not to say	Yes	Yes	No	n/a	13.2	3	-	-	-	-	-	-	-	-	-	-	-	-	-	-	-	-	-	-	-	-	-	-	-	-	-	-	-	-	-	-	-	-	-	-	-	-
14	AD	2	M	unknown	White	No	Yes	Yes	fluocinolone 0.025% ointment	6.5	3	-	-	-	-	-	-	-	-	-	-	-	-	-	-	-	-	-	-	-	-	-	-	-	-	-	-	-	-	-	-	-	-	-	-	-	-
15	AD	3.5	F	vaginal	Asian, Black or African American	Yes	Yes	Yes	tacrolimus 0.03% ointment, triamcinolone 0.025% ointment	13.2	3	42	Yes	Yes	Yes	triamcinolone 0.1% ointment	No	n/a	5.4	3	196	Yes	Yes	Yes	triamcinolone 0.1% ointment and tacrolimus 0.1% ointment	No	n/a	7.8	3	99	Yes	Yes	Yes	triamcinolone 0.1% ointment and tacrolimus 0.1% ointment	No	n/a	7	2	-	-	-	-	-	-	-	-	-
16	AD	0.9	M	c-section	Black or African American	Yes	Yes	No	n/a	12.5	2	-	-	-	-	-	-	-	-	-	-	-	-	-	-	-	-	-	-	-	-	-	-	-	-	-	-	-	-	-	-	-	-	-	-	-	-
17	AD	6.8	M	c-section	White	No	No	No	n/a	1.5	2	-	-	-	-	-	-	-	-	-	-	-	-	-	-	-	-	-	-	-	-	-	-	-	-	-	-	-	-	-	-	-	-	-	-	-	-
18	AD	10.2	M	c-section	White	No	No	No	n/a	2.8	2	-	-	-	-	-	-	-	-	-	-	-	-	-	-	-	-	-	-	-	-	-	-	-	-	-	-	-	-	-	-	-	-	-	-	-	-
19	AD	6.3	M	vaginal	White	No	Yes	No	n/a	7.2	2	-	-	-	-	-	-	-	-	-	-	-	-	-	-	-	-	-	-	-	-	-	-	-	-	-	-	-	-	-	-	-	-	-	-	-	-
20	AD	4.9	F	vaginal	White	No	No	Yes	unknown	4.2	2	-	-	-	-	-	-	-	-	-	-	-	-	-	-	-	-	-	-	-	-	-	-	-	-	-	-	-	-	-	-	-	-	-	-	-	-
21	AD	7.8	M	c-section	Asian	Yes	Yes	Yes	fluticasone 0.005% ointment	10.7	3	48	Yes	Yes	Yes	tacrolimus 0.03% ointment	No		2	1	-	-	-	-	-	-	-	-	-	-	-	-	-	-	-	-	-	-	-	-	-	-	-	-	-	-	-
22	AD	0.6	M	vaginal	White	No	Yes	Yes	hydrocortisone 2.5% ointment, triamcinolone 0.025% ointment	9.1	2	42	Yes	Yes	Yes	hydrocortisone 2.5% ointment, triamcinolone 0.1% ointment	No		9.2	2	98	Yes	Yes	Yes	triamcinolone 0.025% cream	No	n/a	4.1	2	91	No	Yes	Yes	hydrocortisone 2.5% cream	No	n/a	2	1	125	Yes	Yes	Yes	pimecrolimus 1% cream	No	n/a	0.8	1
24	HC	3.2	F	vaginal	Prefer not to say	No	No	No	n/a	n/a	n/a	-	-	-	-	-	-	-	-	-	-	-	-	-	-	-	-	-	-	-	-	-	-	-	-	-	-	-	-	-	-	-	-	-	-	-	-
25	HC	0.6	M	vaginal	White	Yes	Yes	No	n/a	n/a	n/a	-	-	-	-	-	-	-	-	-	-	-	-	-	-	-	-	-	-	-	-	-	-	-	-	-	-	-	-	-	-	-	-	-	-	-	-
26	AD	0.8	M	c-section	Prefer not to say	Yes	No	Yes	triamcinolone 0.1% ointment	22.5	3	84	Yes	Yes	Yes	tacrolimus 0.1% ointment, mometasone 0.1% ointment	Yes	methotrexate	30.2	3	-	-	-	-	-	-	-	-	-	-	-	-	-	-	-	-	-	-	-	-	-	-	-	-	-	-	-
27	AD	4.4	M	vaginal	White	Yes	Yes	Yes	desonide 0.05% ointment	27	4	-	-	-	-	-	-	-	-	-	-	-	-	-	-	-	-	-	-	-	-	-	-	-	-	-	-	-	-	-	-	-	-	-	-	-	-
28	AD	1.8	F	vaginal	Prefer not to say	Yes	Yes	Yes	desonide 0.05% ointment	9	3	-	-	-	-	-	-	-	-	-	-	-	-	-	-	-	-	-	-	-	-	-	-	-	-	-	-	-	-	-	-	-	-	-	-	-	-
29	AD	0.6	M	vaginal	White	Yes	Yes	Yes	triamcinolone 0.1% ointment	12.6	3	70	Yes	Yes	Yes	mometasone 0.1% ointment	Yes	mupirocin 2% ointment	1.5	2	-	-	-	-	-	-	-	-	-	-	-	-	-	-	-	-	-	-	-	-	-	-	-	-	-	-	-
30	AD	0.6	M	vaginal	Asian	Yes	Yes	Yes	fluticasone 0.005% ointment	20.4	3	70	Yes	Yes	Yes	tacrolimus 0.03% ointment	No		7.2	3	79	Yes	Yes	Yes	fluticasone 0.005% ointment	No	n/a	6	2	91	Yes	Yes	Yes	tacrolimus 0.03% ointment	No	n/a	5.4	2	-	-	-	-	-	-	-	-	-
32	AD	11.1	M	vaginal	Asian	No	Yes	Yes	triamcinolone 0.1% ointment	0.4	1	-	-	-	-	-	-	-	-	-	-	-	-	-	-	-	-	-	-	-	-	-	-	-	-	-	-	-	-	-	-	-	-	-	-	-	-
33	AD	0.8	M	vaginal	Asian	No	Yes	Yes	triamcinolone 0.1% ointment	0.3	1	-	-	-	-	-	-	-	-	-	-	-	-	-	-	-	-	-	-	-	-	-	-	-	-	-	-	-	-	-	-	-	-	-	-	-	-
34	HC	6.1	M	unknown	White	No	No	No	n/a	n/a	n/a	-	-	-	-	-	-	-	-	-	-	-	-	-	-	-	-	-	-	-	-	-	-	-	-	-	-	-	-	-	-	-	-	-	-	-	-
35	AD	0.6	M	vaginal	White	No	No	Yes	triamcinolone 0.1% ointment	3.1	2	98	Yes	Yes	No	n/a	No	n/a	0	0	252	Yes	Yes	No	n/a	No	n/a	2.4	2	-	-	-	-	-	-	-	-	-	-	-	-	-	-	-	-	-	-
36	AD	1.1	F	vaginal	Asian	Yes	Yes	Yes	tacrolimus 0.03% ointment	4.2	3	-	-	-	-	-	-	-	-	-	-	-	-	-	-	-	-	-	-	-	-	-	-	-	-	-	-	-	-	-	-	-	-	-	-	-	-
37	AD	10.6	F	c-section	Unknown	No	Yes	Yes	mometasone 0.1% ointment	3	1	-	-	-	-	-	-	-	-	-	-	-	-	-	-	-	-	-	-	-	-	-	-	-	-	-	-	-	-	-	-	-	-	-	-	-	-
38	AD	3.6	M	vaginal	White, Hispanic	Yes	Yes	Yes	triamcinolone 0.1% ointment	5.2	3	-	-	-	-	-	-	-	-	-	-	-	-	-	-	-	-	-	-	-	-	-	-	-	-	-	-	-	-	-	-	-	-	-	-	-	-
39	AD	3.8	F	vaginal	Asian, White, Hispanic	No	No	No	n/a	3.9	2	238	Yes	Yes	No	n/a	No	n/a	0	0	-	-	-	-	-	-	-	-	-	-	-	-	-	-	-	-	-	-	-	-	-	-	-	-	-	-	-
40	HC	9.6	F	c-section	Black or African American	No	No	No	n/a	n/a	n/a	-	-	-	-	-	-	-	-	-	-	-	-	-	-	-	-	-	-	-	-	-	-	-	-	-	-	-	-	-	-	-	-	-	-	-	-
41	AD	4.7	M	vaginal	Israeli	Yes	No	Yes	triamcinolone 0.025% ointment	2.5	2	-	-	-	-	-	-	-	-	-	-	-	-	-	-	-	-	-	-	-	-	-	-	-	-	-	-	-	-	-	-	-	-	-	-	-	-
42	AD	4	M	vaginal	White	Yes	Yes	Yes	desonide 0.05% ointment, crisabarole 2% ointment	8.1	3	-	-	-	-	-	-	-	-	-	-	-	-	-	-	-	-	-	-	-	-	-	-	-	-	-	-	-	-	-	-	-	-	-	-	-	-
43	AD	3.9	F	vaginal	Hispanic	Yes	Yes	No		7.5	3	78	Yes	Yes	Yes	tacrolimus 0.03% ointment	Yes	amoxicillin-clavulanic acid	0.9	1	-	-	-	-	-	-	-	-	-	-	-	-	-	-	-	-	-	-	-	-	-	-	-	-	-	-	-
44	AD	1	F	vaginal	Asian	Yes	Yes	Yes	mometasone 0.1% ointment	5.3	2	-	-	-	-	-	-	-	-	-	-	-	-	-	-	-	-	-	-	-	-	-	-	-	-	-	-	-	-	-	-	-	-	-	-	-	-
45	AD	0.9	F	vaginal	Black or African American, White	Yes	Yes	Yes	tacrolimus 0.03% ointment, triamcinolone 0.1% ointment, fluocinonide 0.05% ointment	15	3	78	Yes	Yes	Yes	tacrolimus 0.03% ointment, triamcinolone 0.1% ointment	Yes	antibiotic for ear infection, unknown name	17.8	3	-	-	-	-	-	-	-	-	-	-	-	-	-	-	-	-	-	-	-	-	-	-	-	-	-	-	-
46	HC	1	F	vaginal	White	Yes	No	No	n/a	n/a	n/a	-	-	-	-	-	-	-	-	-	-	-	-	-	-	-	-	-	-	-	-	-	-	-	-	-	-	-	-	-	-	-	-	-	-	-	-
47	HC	1.1	F	vaginal	White	Yes	No	No	n/a	n/a	n/a	-	-	-	-	-	-	-	-	-	-	-	-	-	-	-	-	-	-	-	-	-	-	-	-	-	-	-	-	-	-	-	-	-	-	-	-
48	AD	10.1	F	c-section	White	Yes	No	Yes	triamcinolone 0.1% ointment	7.2	3	-	-	-	-	-	-	-	-	-	-	-	-	-	-	-	-	-	-	-	-	-	-	-	-	-	-	-	-	-	-	-	-	-	-	-	-
49	HC	10.1	M	c-section	Hispanic	Yes	No	No	n/a	n/a	n/a	-	-	-	-	-	-	-	-	-	-	-	-	-	-	-	-	-	-	-	-	-	-	-	-	-	-	-	-	-	-	-	-	-	-	-	-
50	HC	13.6	F	vaginal	White	Yes	Yes	No	n/a	n/a	n/a	-	-	-	-	-	-	-	-	-	-	-	-	-	-	-	-	-	-	-	-	-	-	-	-	-	-	-	-	-	-	-	-	-	-	-	-
51	HC	2.5	F	vaginal	Asian	No	No	No	n/a	n/a	n/a	-	-	-	-	-	-	-	-	-	-	-	-	-	-	-	-	-	-	-	-	-	-	-	-	-	-	-	-	-	-	-	-	-	-	-	-
52	HC	7.2	M	vaginal	White	Yes	Yes	No	n/a	n/a	n/a	-	-	-	-	-	-	-	-	-	-	-	-	-	-	-	-	-	-	-	-	-	-	-	-	-	-	-	-	-	-	-	-	-	-	-	-
53	AD	4.1	M	vaginal	Asian, White	Yes	Yes	Yes	triamcinolone 0.1% ointment	8.5	3	50	No	Yes	Yes	tacrolimus 0.03% ointment, triamcinolone 0.1% ointment	No	n/a	6.8	2	26	Yes	Yes	Yes	tacrolimus 0.1% ointment	No	n/a	3.1	2	119	Yes	Yes	Yes	triamcinolone 0.1% ointment	No	n/a	5.2	2	-	-	-	-	-	-	-	-	-
54	AD	3	M	vaginal	Asian	Yes	Yes	Yes	mometasone 0.1% ointment	3	2	104	Yes	Yes	Yes	mometasone 0.1% ointment, pimecrolimus 1% cream	No	n/a	2.8	2	-	-	-	-	-	-	-	-	-	-	-	-	-	-	-	-	-	-	-	-	-	-	-	-	-	-	-
55	HC	4	F	vaginal	White	No	Yes	No	n/a	n/a	n/a	-	-	-	-	-	-	-	-	-	-	-	-	-	-	-	-	-	-	-	-	-	-	-	-	-	-	-	-	-	-	-	-	-	-	-	-
56	AD	3.6	M	c-section	White	No	Yes	No	mometasone 0.1% ointment	3	2	-	-	-	-	-	-	-	-	-	-	-	-	-	-	-	-	-	-	-	-	-	-	-	-	-	-	-	-	-	-	-	-	-	-	-	-
57	HC	3.9	M	c-section	White	Yes	Yes	No	n/a	n/a	n/a	-	-	-	-	-	-	-	-	-	-	-	-	-	-	-	-	-	-	-	-	-	-	-	-	-	-	-	-	-	-	-	-	-	-	-	-
58	AD	0.6	M	vaginal	Asian, White	No	Yes	Yes	hydrocortisone 2.5% ointment	3.6	2	77	Yes	Yes	Yes	hydrocortisone 2.5% ointment, pimecrolimus 1% cream	No	n/a	1.6	2	-	-	-	-	-	-	-	-	-	-	-	-	-	-	-	-	-	-	-	-	-	-	-	-	-	-	-
59	AD	0.6	F	c-section	White	Yes	Yes	Yes	pimecrolimus 1% cream	3.1	2	161	Yes	Yes	Yes	tacrolimus 0.03% ointment	No	n/a	1.8	2	162	Yes	Yes	Yes	tacrolimus 0.1% ointment	No	n/a	0.9	2	-	-	-	-	-	-	-	-	-	-	-	-	-	-	-	-	-	-
60	AD	0.8	M	c-section	White, Guyanese	Yes	Yes	Yes	triamcinolone 0.1% ointment	19.4	3	-	-	-	-	-	-	-	-	-	-	-	-	-	-	-	-	-	-	-	-	-	-	-	-	-	-	-	-	-	-	-	-	-	-	-	-
61	AD	1.6	M	c-section	White	No	No	No	n/a	8.8	3	63	No	No	Yes	triamcinolone 0.1% ointment	Yes	amoxicillin	2.9	2	-	-	-	-	-	-	-	-	-	-	-	-	-	-	-	-	-	-	-	-	-	-	-	-	-	-	-
62	AD	1.5	F	vaginal	White	Yes	Yes	No	mometasone 0.1% ointment	28.8	4	-	-	-	-	-	-	-	-	-	-	-	-	-	-	-	-	-	-	-	-	-	-	-	-	-	-	-	-	-	-	-	-	-	-	-	-
63	HC	0.7	F	vaginal	White	Yes	Yes	No	n/a	n/a	n/a	-	-	-	-	-	-	-	-	-	-	-	-	-	-	-	-	-	-	-	-	-	-	-	-	-	-	-	-	-	-	-	-	-	-	-	-
64	AD	2.5	F	c-section	Asian, White	No	Yes	No	n/a	7.8	3	-	-	-	-	-	-	-	-	-	-	-	-	-	-	-	-	-	-	-	-	-	-	-	-	-	-	-	-	-	-	-	-	-	-	-	-
65	HC	0.8	M	vaginal	White	Yes	Yes	No	n/a	n/a	n/a	-	-	-	-	-	-	-	-	-	-	-	-	-	-	-	-	-	-	-	-	-	-	-	-	-	-	-	-	-	-	-	-	-	-	-	-
66	AD	0.9	F	vaginal	White	No	Yes	Yes	hydrocortisone 2.5% ointment, triamcinolone 0.1% ointment	21.6	3	63	No	Yes	No	n/a	Yes	dupilumab	4.6	2	-	-	-	-	-	-	-	-	-	-	-	-	-	-	-	-	-	-	-	-	-	-	-	-	-	-	-
67	HC	3	F	vaginal	White	No	No	No	n/a	n/a	n/a	-	-	-	-	-	-	-	-	-	-	-	-	-	-	-	-	-	-	-	-	-	-	-	-	-	-	-	-	-	-	-	-	-	-	-	-
68	AD	5.3	F	vaginal	Asian, White	No	Yes	Yes	mometasone 0.1% ointment	33.5	4	99	Yes	Yes	Yes	mometasone 0.1% ointment	No	n/a	34.2	4	-	-	-	-	-	-	-	-	-	-	-	-	-	-	-	-	-	-	-	-	-	-	-	-	-	-	-
69	AD	8.4	M	c-section	Asian	No	Yes	Yes	mometasone 0.1% cream	11.4	3	-	-	-	-	-	-	-	-	-	-	-	-	-	-	-	-	-	-	-	-	-	-	-	-	-	-	-	-	-	-	-	-	-	-	-	-
70	AD	5.5	M	c-section	White	No	No	No	n/a	2.7	2	57	Yes	Yes	No	n/a	No	n/a	0.9	1	-	-	-	-	-	-	-	-	-	-	-	-	-	-	-	-	-	-	-	-	-	-	-	-	-	-	-
71	HC	5.4	M	vaginal	White	No	No	No	n/a	n/a	n/a	-	-	-	-	-	-	-	-	-	-	-	-	-	-	-	-	-	-	-	-	-	-	-	-	-	-	-	-	-	-	-	-	-	-	-	-
72	AD	9.6	M	vaginal	Asian, White	Yes	No	Yes	triamcinolone 0.025% ointment	7.9	3	-	-	-	-	-	-	-	-	-	-	-	-	-	-	-	-	-	-	-	-	-	-	-	-	-	-	-	-	-	-	-	-	-	-	-	-
73	HC	2.4	F	vaginal	White	Yes	Yes	No	n/a	n/a	n/a	-	-	-	-	-	-	-	-	-	-	-	-	-	-	-	-	-	-	-	-	-	-	-	-	-	-	-	-	-	-	-	-	-	-	-	-
74	HC	0.6	F	c-section	White	Yes	No	No	n/a	n/a	n/a	-	-	-	-	-	-	-	-	-	-	-	-	-	-	-	-	-	-	-	-	-	-	-	-	-	-	-	-	-	-	-	-	-	-	-	-
75	HC	1.1	F	vaginal	White	Yes	Yes	No	n/a	n/a	n/a	-	-	-	-	-	-	-	-	-	-	-	-	-	-	-	-	-	-	-	-	-	-	-	-	-	-	-	-	-	-	-	-	-	-	-	-
76	HC	1.2	F	vaginal	White	No	Yes	No	n/a	n/a	n/a	-	-	-	-	-	-	-	-	-	-	-	-	-	-	-	-	-	-	-	-	-	-	-	-	-	-	-	-	-	-	-	-	-	-	-	-
77	AD	9	F	vaginal	Asian	Yes	Yes	Yes	triamcinolone 0.1% ointment	2.4	2	-	-	-	-	-	-	-	-	-	-	-	-	-	-	-	-	-	-	-	-	-	-	-	-	-	-	-	-	-	-	-	-	-	-	-	-
78	HC	4.7	F	vaginal	Asian	Yes	Yes	No	n/a	n/a	n/a	-	-	-	-	-	-	-	-	-	-	-	-	-	-	-	-	-	-	-	-	-	-	-	-	-	-	-	-	-	-	-	-	-	-	-	-
79	AD	1	M	c-section	White	No	Yes	No	n/a	2.7	2	42	No	Yes	Yes	pimecrolimus 1% cream	No	n/a	1	2	-	-	-	-	-	-	-	-	-	-	-	-	-	-	-	-	-	-	-	-	-	-	-	-	-	-	-
80	HC	1.5	M	vaginal	White	Yes	No	No	n/a	n/a	n/a	-	-	-	-	-	-	-	-	-	-	-	-	-	-	-	-	-	-	-	-	-	-	-	-	-	-	-	-	-	-	-	-	-	-	-	-
81	AD	5.8	M	vaginal	White	Yes	Yes	Yes	triamcinolone 0.025% ointment	24.8	4	64	Yes	Yes	No	n/a	No	n/a	17.6	3	-	-	-	-	-	-	-	-	-	-	-	-	-	-	-	-	-	-	-	-	-	-	-	-	-	-	-
82	AD	0.7	M	vaginal	Asian	No	Yes	No	n/a	11.7	2	-	-	-	-	-	-	-	-	-	-	-	-	-	-	-	-	-	-	-	-	-	-	-	-	-	-	-	-	-	-	-	-	-	-	-	-
83	AD	0.9	M	vaginal	Black or African American, Hispanic	Yes	Yes	Yes	triamcinolone 0.025% ointment	6	3	-	-	-	-	-	-	-	-	-	-	-	-	-	-	-	-	-	-	-	-	-	-	-	-	-	-	-	-	-	-	-	-	-	-	-	-
84	AD	1.4	M	vaginal	Asian	Yes	Yes	Yes	mometasone 0.1% ointment	12.1	3	-	-	-	-	-	-	-	-	-	-	-	-	-	-	-	-	-	-	-	-	-	-	-	-	-	-	-	-	-	-	-	-	-	-	-	-
85	AD	0.9	M	c-section	Asian	Yes	Yes	Yes	triamcinolone 0.025% ointment	38.4	4	-	-	-	-	-	-	-	-	-	-	-	-	-	-	-	-	-	-	-	-	-	-	-	-	-	-	-	-	-	-	-	-	-	-	-	-
86	AD	2.5	M	vaginal	White	Yes	No	No	n/a	16.2	3	-	-	-	-	-	-	-	-	-	-	-	-	-	-	-	-	-	-	-	-	-	-	-	-	-	-	-	-	-	-	-	-	-	-	-	-
87	AD	0.8	M	vaginal	Asian	Yes	Yes	Yes	Derma-Smooth/fluocinolone acetonide oil	9	2	-	-	-	-	-	-	-	-	-	-	-	-	-	-	-	-	-	-	-	-	-	-	-	-	-	-	-	-	-	-	-	-	-	-	-	-
