## Extended Data Table 2 for "Gastrointestinal colonization as a source of *Staphylococcus aureus* in atopic dermatitis"

### Sheet: Sheet 1
Subject	Arm	Timepoint	Nares Sequenced Isolates	Nares CFU/mL	Lesion Sequenced Isolates	Lesion CFU/mL	Unaffected Skin Sequenced Isolates	Unaffected Skin CFU/mL	Skin Site A CFU/mL	Skin Site B Sequenced Isolates	Skin Site B CFU/mL	Rectum Sequeenced Isolates	Rectum CFU/mL	Total number of isolates sequenced per subject and timepoint
10	AD	1	10	39800	10	8700	0	0	-	-	-	1	0	21
11	AD	1	1	0	0	0	0	0	-	-	-	1	20	2
11	AD	2	2	20	0	0	0	0	-	-	-	0	0	2
12	AD	1	0	0	0	0	0	0	-	-	-	10	140	10
13	AD	1	10	60	10	5880	6	20	-	-	-	10	160	36
14	AD	1	3	0	10	4020	4	20	-	-	-	10	520	27
15	AD	1	5	0	0	0	0	0	-	-	-	5	40	10
15	AD	2	10	1680	0	0	0	0	-	-	-	0	0	10
15	AD	3	10	2100	10	180	1	20	-	-	-	10	220	31
15	AD	4	10	660	2	0	0	0	-	-	-	8	20	20
18	AD	1	10	10720	0	0	0	0	-	-	-	0	0	10
21	AD	1	0	0	10	33080	0	0	-	-	-	1	0	11
21	AD	2	10	160	0	0	0	0	-	-	-	0	0	10
22	AD	1	10	98000	1	0	1	0	-	-	-	10	480	22
22	AD	3	1	20	0	0	11	140	-	-	-	0	0	12
22	AD	5	4	0	0	0	0	0	-	-	-	0	0	4
24	HC	1	0	0	0	-	0	-	0	0	0	3	0	3
26	AD	1	1	20	10	39500	2	0	-	-	-	10	940	23
26	AD	2	11	60	10	34467	10	480	-	-	-	10	100	41
27	AD	1	10	4060	10	7950	10	80	-	-	-	10	920	40
28	AD	1	0	0	2	20	0	0	-	-	-	10	0	12
29	AD	1	6	0	0	0	1	20	-	-	-	8	940	15
29	AD	2	2	0	0	0	0	0	-	-	-	0	0	2
3	AD	1	11	120	1	0	1	20	-	-	-	10	220	23
3	AD	3	10	160	10	40	0	0	-	-	-	10	360	30
30	AD	1	0	0	0	0	0	0	-	-	-	8	100	8
30	AD	2	1	20	0	0	0	0	-	-	-	3	40	4
30	AD	3	10	1380	1	20	10	140	-	-	-	5	40	26
30	AD	4	1	0	0	0	0	0	-	-	-	0	0	1
33	AD	1	0	0	0	0	0	0	-	-	-	10	180	10
34	HC	1	0	0	0	-	0	-	0	0	0	2	40	2
35	AD	1	10	49233	0	0	0	0	-	-	-	0	0	10
35	AD	2	10	260	0	0	0	0	-	-	-	0	0	10
35	AD	3	10	3360	10	160	0	0	-	-	-	0	0	20
37	AD	1	0	0	0	0	0	0	-	-	-	12	6160	12
38	AD	1	0	0	0	0	10	200	-	-	-	0	0	10
4	AD	1	10	97000	10	63100	0	0	-	-	-	10	57850	30
40	HC	1	10	173000	0	-	0	-	0	3	40	0	0	13
41	AD	1	10	540	0	0	0	0	-	-	-	0	0	10
42	AD	1	4	0	0	0	0	0	-	-	-	10	80	14
43	AD	1	0	0	0	0	0	0	-	-	-	10	6750	10
45	AD	1	7	60	10	4380	5	60	-	-	-	9	1860	31
45	AD	2	9	0	10	2880	10	180	-	-	-	0	0	29
46	HC	1	10	60	0	-	0	-	0	0	0	0	0	10
47	HC	1	10	60	0	-	0	-	0	0	0	0	0	10
48	AD	1	10	18600	1	0	0	0	-	-	-	1	20	12
49	HC	1	10	200	0	-	0	-	0	0	0	0	0	10
5	AD	1	10	340	8	14600	8	980	-	-	-	9	140	35
5	AD	2	10	140	10	2980	10	140	-	-	-	0	0	30
53	AD	2	10	0	0	0	0	0	-	-	-	10	20	20
53	AD	3	10	1040	0	0	0	0	-	-	-	10	440	20
53	AD	4	10	160	10	8540	0	0	-	-	-	10	20	30
54	AD	1	0	0	10	280	0	0	-	-	-	5	60	15
54	AD	2	1	0	0	0	0	0	-	-	-	10	20	11
58	AD	1	0	0	0	0	0	0	-	-	-	2	20	2
58	AD	2	0	0	0	0	0	0	-	-	-	1	0	1
6	AD	1	0	0	10	4560	0	0	-	-	-	0	0	10
60	AD	1	10	320	8	40	0	0	-	-	-	0	0	18
62	AD	1	1	0	0	0	0	0	-	-	-	2	20	3
63	HC	1	10	0	0	-	0	-	0	0	0	0	0	10
64	AD	1	10	0	10	10920	0	0	-	-	-	10	80	30
66	AD	1	2	20	10	620	10	220	-	-	-	10	89000	32
66	AD	2	10	200	0	0	0	0	-	-	-	1	0	11
68	AD	1	10	420	0	0	0	0	-	-	-	0	0	10
68	AD	2	10	0	10	40	4	20	-	-	-	0	0	24
69	AD	1	0	0	10	140	0	0	-	-	-	0	0	10
7	AD	1	0	0	0	0	0	0	-	-	-	11	20	11
8	AD	1	10	40	10	215000	10	1240	-	-	-	10	48500	40
8	AD	2	9	0	10	7300	10	120	-	-	-	10	1280	39
8	AD	3	0	0	6	20	10	3440	-	-	-	10	15450	26
