## Extended Data Table 3 for "Gastrointestinal colonization as a source of *Staphylococcus aureus* in atopic dermatitis"

### Sheet: Sheet 1
Subject	Arm	Nares		Lesional Skin		Rectum
		WT agr	agr mut	WT agr	agr mut	WT agr	agr mut
3	AD	11	0	1	0	10	0
4	AD	10	0	5	5	2	8
5	AD	20	0	13	7	8	2
6	AD	-	-	10	0	-	-
7	AD	-	-	-	-	11	0
8	AD	19	0	23	3	24	6
10	AD	9	1	10	0	1	0
11	AD	1	0	-	-	1	0
12	AD	-	-	-	-	10	0
13	AD	10	0	10	0	9	1
14	AD	3	0	10	0	10	0
15	AD	35	0	12	0	23	0
18	AD	10	0	-	-	-	-
21	AD	10	0	10	0	1	0
22	AD	24	0	9	0	9	1
26	AD	1	0	10	0	9	1
27	AD	10	0	10	0	10	0
28	AD	-	-	2	0	10	0
29	AD	6	0	-	-	4	4
30	AD	11	0	1	0	13	3
33	AD	-	-	-	-	10	0
35	AD	30	0	10	0	-	-
37	AD		-	-	-	12	0
41	AD	10	0	-	-	-	-
42	AD	4	0	-	-	10	0
43	AD	-	-	-	-	10	0
45	AD	7	0	10	0	9	0
48	AD	10	0	1	0	0	1
53	AD	30	0	10	0	30	0
54	AD	1	0	10	0	13	0
58	AD	-	-	-	-	2	0
62	AD	1	0	-	-	2	0
64	AD	10	0	10	0	10	0
66	AD	2	0	10	0	10	0
68	AD	20	0	10	0	-	-
69	AD	-	-	10	0	-	-
