## Extended Data Table 4 for "Gastrointestinal colonization as a source of *Staphylococcus aureus* in atopic dermatitis"

### Sheet: Sheet1
Primer Name	Gene	Sequence
spa_F	spa	5’-GCTAATGATAATCCACCAAATACAGTTG-3’
spa_R	spa	5’-CAAACCTGGTCAAGAACTTGTTGTTG-3’
spa_probe	spa	5’HEX/TCACCAGTT/ZEN/TCTGGTAATGCTTGAGCT/3’IABkFQ
RNAIII_F	RNAIII	5’- GTGATGGAAAATAGTTGATGAGTTGTTT-3’
RNAIII_R	RNAIII	5’-GAATTTGTTCACTGTGTCGATAATCC-3’
rpoB_F	rpoB	5’-GAACATGCAACGTCAAGCAG-3’
rpoB_R	rpoB	5’-AATAGCCGCACCAGAATCAC-3
msIL17A_F	IL17A	5’-TTTAACTCCCTTGGCGCAAAA-3’
msIL17A_R	IL17A	5’-CTTTCCCTCCGCATTGACAC-3’
msIL-17F_F	IL17F	5’-CTGTTGATGTTGGGACTTGCC-3’
msIL-17F_R	IL17F	5’-TCACAGTGTTATCCTCCAGG-3’
msIL-4_F	IL4	5’-GGTCTCAACCCCCAGCTAGT-3’
msIL-4_R	IL4	5’-GCCGATGATCTCTCTCAAGTGAT-3’
msIL-5_F	IL5	5’-GAAAGAGACCTTGACACAGCTG-3’
msIL-5_R	IL5	5’-GAACTCTTGCAGGTAATCCAGG-3’
msIL-13_F	IL13	5’-ATGAGTCTGTCAGTATCCCG-3’
msIL-13_R	IL13	5’-CCGTGGCAGACAGGAGTGTT-3’
actinb_F	ACTB	5'-CCTTCTTGGGTATGGAATCCTGTG-3'
actinb_R	ACTB	5'-CAGCACTGTGTTGGCATAGAGG-3'
